# ERK5 Signaling is Required for Type III IFN-mediated Mucosal Antiviral Responses

**DOI:** 10.1101/2024.05.21.595218

**Authors:** Hannah Bone, Dalia S. Natour, Matthew I. McFadden, Andrew Karp, Anandita Basu, Andrea Keller, Parker Denz, Patrick L. Collins, Maria M. Mihaylova, Jacob S. Yount, Adriana Forero

## Abstract

Type III interferons (IFNλ) are innate immune cytokines that limit viral replication and coordinate tissue repair through the induction of interferon stimulated genes (ISGs). This response must be tightly regulated to avoid excessive responses that result in the disruption of tissue barrier integrity or inefficient responses that allow for pathogen escape. Here we examine the contribution of Mitogen Activated Protein Kinase (MAPK) signaling on IFNλ-mediated antiviral activity. We find that extracellular-signal-regulated kinase 5 (ERK5), a poorly characterized member of the conventional MAPK family, potentiates the antiviral efficacy of IFNλ. Chemical inhibition and genetic targeting of ERK5 during IFNλ treatment of cells results in a decrease in ISG induction and impaired control of viral infections. This decrease in IFNλ antiviral efficacy in the absence of ERK5 kinase activity corresponded to lowered STAT1 phosphorylation, revealing a noncanonical role for ERK5 in STAT1 activation downstream of IFNλ. In contrast, type I IFN antiviral signaling is largely resistant to ERK5 modulation. Altogether, we identify ERK5 as a potentiator of STAT1 activation, ISG expression, and antiviral activity following type III IFN stimulation.

**SIGNIFICANCE:** Regulation of type III interferons (IFNλ) at mucosal barriers in response infection to mitigate viral replication and support barrier integrity. The specific mechanistic requirements for MAPK signaling to sustain IFNλ-mediated gene expression have remained elusive. Amongt the least characterized members of the MAPK family, the role of ERK5 in regulating host inflammatory responses has been hampered by off-target effects of kinase inhibitors. Here, we combine pharmacological and genetic approaches to specifically demonstrate that ERK5 promotes antiviral immunity in epithelial cells. Mechanistically, ERK5 enhances the activation of STAT1 in response to IFN stimulation to augment the transcription of IFN-stimulated genes. Our work demonstrates that therapeutic modulation of MAPK and IFN signaling pathway co-integration could distinguish between the protective and deleterious outcomes of IFN expression.

*One-sentence summary:* ERK5 potentiates IFN lambda responses.
