## Supplementary Table 2 for "ERK5 Signaling is Required for Type III IFN-mediated Mucosal Antiviral Responses"

### Sheet: Table EV2
Gene_ID	FDR.DMSO_IFNLvsMock	Log2.DMSO_IFNLvsMock	FDR.XMD885_IFNLvsMock	Log2.XMD885_IFNLvsMock
Apol9a	1.31e-27	7.07	0.0377	2.61
Usp18	2.78e-70	7.49	3.05e-17	3.61
Ifi44	1.33e-71	7.79	1.48e-15	4.27
Dhx58	5.54e-10	4.26	1	0.899
Apol9b	4.68e-31	6.25	0.0011	2.96
Gbp3	5.69e-97	6.38	1.68e-21	3.1
Oasl2	1.87e-147	6.77	1.21e-24	3.69
H2-T23	1.42e-19	3.66	1	0.826
Isg15	7.24e-195	5.86	6.5e-47	3.08
Lgals9	7.89e-170	4.01	5.71e-15	1.33
Tgtp1	8.03e-26	4.24	1	1.63
Nlrc5	5.45e-07	4.22	1	1.66
Ifi47	8.14e-07	3.7	1	1.17
Tor3a	1.63e-141	3.59	5.56e-14	1.16
Lgals3bp	1.23e-59	4.76	1.03e-08	2.41
Cxcl10	4.64e-217	2.91	0.000114	0.554
Irf7	6.45e-88	5.6	5.19e-29	3.29
Stat1	3.02e-133	3.59	2.1e-21	1.51
Uba7	8.85e-16	3.84	0.165	1.76
Tap1	1.02e-31	3.98	1.29e-05	1.93
Trim21	7.04e-08	2.94	1	0.915
Trim12c	9.42e-11	3.41	0.504	1.46
Oas1b	4.78e-12	4.64	0.00221	2.71
Ube2l6	3.82e-10	2.99	1	1.07
Tent5a	0.0195	2.08	1	0.173
Gbp2	5.83e-14	3.46	0.193	1.58
Ifit1	3.76e-97	5.25	6.1e-22	3.45
Bst2	2.41e-282	3.58	1.74e-64	1.78
Parp10	1.56e-41	2.52	0.0101	0.745
Xaf1	3.17e-54	5.61	9.1e-13	3.84
Trim14	4.48e-08	2.97	1	1.25
Psmb8	1.73e-15	4.22	0.00132	2.58
Isg20	5.45e-06	2.72	1	1.12
Oasl1	1.31e-06	4.04	0.472	2.44
Ddx58	1.46e-90	3.25	5.75e-23	1.69
Ifi35	5.22e-42	2.19	0.00982	0.644
Irf9	3.18e-35	2.56	0.000164	1.02
AW011738	0.00992	2.04	1	0.579
Trim34a	9.41e-06	4.13	0.311	2.68
Stat2	2.31e-28	1.73	1	0.322
Rnf213	2.56e-188	3.21	1.84e-57	1.8
Irgm2	1.23e-32	3.73	1.45e-09	2.32
Helz2	3.31e-90	2.39	5.94e-16	1.03
Rsad2	9.17e-49	5.89	2.31e-19	4.57
H2-Q4	1.73e-50	1.87	0.00129	0.556
Ifitm3	7.45e-42	5.66	5e-15	4.35
Cmpk2	2.65e-23	4.14	1.61e-08	2.83
Shisa5	5.22e-42	1.5	1	0.198
Tlr3	7.77e-08	1.75	1	0.508
Gbp9	4.2e-07	3.12	0.131	1.93
Herc6	6.92e-09	1.48	1	0.316
Gbp7	8.72e-50	4.31	3.76e-17	3.15
H2-K1	4.53e-116	1.53	2.46e-07	0.401
Rtp4	2.15e-73	5.67	8.06e-22	4.55
Serpinb9	6.57e-08	1.45	1	0.331
Ifih1	5.81e-35	2.97	6.02e-11	1.85
Oas1a	3.17e-54	5.53	2.48e-20	4.42
Ogfr	2.54e-44	1.39	0.293	0.304
Ifi27	1.97e-08	2.27	0.167	1.23
Eif2ak2	2.71e-73	1.8	9.1e-13	0.776
Mitd1	2.25e-09	1.65	1	0.644
Tapbp	2.04e-69	1.68	2.36e-10	0.675
H2-D1	1.36e-18	1.56	0.136	0.555
Tdrd7	2.61e-09	1.49	1	0.516
Psmb10	1.33e-12	1.63	0.558	0.652
H2-K2	0.021	1.9	1	0.941
Adar	1.29e-45	1.43	0.000323	0.479
Rnf135	0.00379	1.16	1	0.209
Parp14	2.22e-119	3.88	8.18e-56	2.94
B2m	2.2e-52	1.4	7.46e-05	0.462
Parp9	9.95e-55	2.98	8.06e-22	2.09
Serpinb6b	0.00613	0.897	1	0.0237
Igtp	1.93e-36	3.2	1.82e-13	2.33
Parp12	5.41e-68	2.63	2.89e-26	1.78
Hap1	3.25e-41	1.23	0.00445	0.382
Znfx1	1.29e-13	1.15	1	0.334
Irgm1	5.99e-137	2.52	6.05e-50	1.7
Daxx	5.31e-10	0.959	1	0.215
Trim12a	3.31e-05	3.22	0.0559	2.48
Erap1	2.81e-07	1.02	1	0.279
Tap2	0.0397	2.23	1	1.49
Gm6548	7.66e-16	1.16	0.274	0.427
Chpt1	7.85e-05	0.797	1	0.0657
Tcirg1	1.19e-07	0.821	1	0.117
Nampt	3.26e-13	0.921	1	0.227
Psme2b	6.65e-10	1.01	1	0.322
Tor1aip1	3.48e-10	0.87	1	0.186
Pml	3.53e-07	1.04	1	0.362
Ly6e	4.63e-20	0.76	1	0.11
Ifit3	3.18e-35	2.31	1.03e-08	1.67
Trafd1	0.00503	0.584	1	-0.0582
Irf1	6.07e-05	0.739	1	0.0983
Mov10	8.5e-10	0.924	1	0.305
Aida	0.000768	0.67	1	0.052
Mlkl	0.000326	1	1	0.398
Lgals8	7.31e-09	0.789	1	0.204
Pnpt1	8.56e-09	0.843	1	0.285
Ddx24	7.39e-11	0.788	1	0.267
Trim26	3.77e-05	0.689	1	0.174
Nmi	1.73e-06	1.72	0.0523	1.21
Oas1c	0.0485	2.71	0.919	2.21
Slfn9	0.00025	0.824	1	0.323
Zc3hav1	2.76e-10	0.745	1	0.248
Elf1	1.44e-10	0.808	0.955	0.312
Tor1aip2	3.52e-11	0.621	1	0.126
Map2k1	0.00242	0.53	1	0.0589
Psme1	3.11e-07	0.755	1	0.288
Nlgn2	2.26e-06	0.666	1	0.204
Trim25	1.25e-31	1.5	2.25e-14	1.04
Tmem184b	0.000387	0.46	1	0.0114
Rnf31	0.00363	0.717	1	0.303
Apobec3	0.0369	0.559	1	0.159
Ppa1	0.00706	0.426	1	0.0282
Usp25	0.0282	0.449	1	0.0771
Dtx3l	1.16e-17	2.3	4.36e-10	1.95
Nub1	9.7e-05	0.477	1	0.134
Ehd4	3.31e-05	0.417	1	0.0955
Samhd1	0.00414	0.373	1	0.0676
Ankfy1	3.31e-05	0.425	1	0.126
Itm2b	0.0017	0.39	1	0.0962
Ascc3	0.0253	0.462	1	0.182
Csf1	0.0106	0.311	1	0.0579
Tbl3	0.00407	0.409	1	0.158
Ifit3b	8.64e-10	1.61	0.0114	1.41
Ifit2	0.00166	0.566	0.697	0.393
Samd9l	2.24e-16	1.4	1.18e-11	1.35
Nedd4	2.91e-05	-0.268	1	-0.0396
Elovl6	0.0315	-0.325	1	-0.0397
B230219D22Rik	3.96e-07	-0.438	1	-0.103
Pgap1	3.6e-05	-1.15	1	-0.109
Cp	1	0.0489	0.00472	0.501
