## Supplementary Table 3 for "ERK5 Signaling is Required for Type III IFN-mediated Mucosal Antiviral Responses"

### Sheet: BSP7000_2022_AntiviralImmunity
Protein	DMSO_1	DMSO_2	DMSO_3	DMSO_4	DMSO_IFN_1	DMSO_IFN_2	DMSO_IFN_3	XMD.85_4	XMD.85_1	XMD.85_2	XMD.85_3	XMD.85_4_IFN	XMD.85_1_IFN	XMD.85_2_IFN	XMD.85_3_IFN
Usp18	0	0	0	0	1.60345	1.97853	1.95684	0	0	0	0	0	0	0	0
Ifi44	0	0	0	0	2.0208	2.56108	2.27584	0	0	0	0	0	0	0	0
Oasl2	0	0	0	0	3.72596	4.06048	3.64708	0	0	0	0	0.969985	1.00151	1.59173	0.969985
Isg15	0	0	1.00605	0	2.0208	2.29901	2.27584	0	0	0.982817	0	1.54478	1.00151	2.33007	1.54478
Lgals9	2.10497	0.993087	1.59297	1.03703	3.93272	3.14444	3.53207	0	0	0	0	1.54478	1.00151	1.59173	1.54478
Tor3a	2.70115	2.31086	2.81766	2.64616	3.19453	3.14444	3.853	2.76358	0.988208	1.56199	2.87924	3.11613	3.32462	3.0089	3.11613
Lgals3bp	0	0	0	1.03703	3.48465	3.55863	3.11863	0	0	0	0	0.969985	1.00151	0	0.969985
Irf7	0	0	0	0	2.0208	1.97853	2.27584	0	0	0	0	0	1.00151	0	0
Stat1	1.67866	2.31086	1.59297	2.0552	4.19606	4.77968	4.46826	0.974625	1.5692	2.55621	1.04236	3.11613	3.70321	3.33109	3.11613
Tap1	0	0	1.00605	0	3.19453	2.56108	2.75792	0	0	0.982817	0	0.969985	1.00151	1.00511	0.969985
Gbp2	0	0	0	0	2.34409	2.78279	2.27584	0	0	0.982817	0	0	0	1.00511	0
Ifit1	0	0	0	0	3.93272	3.78073	3.40694	0	0	0	0	1.54478	2.00223	2.00763	1.54478
Bst2	2.70115	2.57342	2.59498	2.0552	3.61035	3.67401	3.53207	1.55105	1.98229	1.56199	2.06309	3.11613	3.17258	3.33109	3.11613
Xaf1	0	0	0	0	2.34409	1.97853	1.54666	0	0	0	0	0	0	0	0
Psmb8	0	0	0	0	1.60345	1.97853	0.971369	0	0	0	0	0	0	1.00511	0
Ddx58	1.0708	0.993087	1.00605	1.03703	3.34684	3.14444	3.11863	0.974625	0.988208	0	0	2.53458	2.58746	2.81607	2.53458
Ifi35	2.10497	1.57575	2.33153	2.0552	2.60805	2.56108	2.53692	0.974625	1.5692	1.56199	1.64118	1.54478	1.58693	2.00763	1.54478
Irf9	0	0.993087	1.00605	0	3.19453	2.78279	2.94952	0	0	0	0	0.969985	1.58693	2.00763	0.969985
Stat2	0	0.993087	0	0	1.01393	0.985712	1.54666	0.974625	0.988208	0.982817	1.04236	0.969985	1.00151	1.00511	0.969985
Rnf213	4.37934	5.34405	4.96583	4.71414	7.14639	7.24764	7.14221	4.03931	5.06449	4.72159	4.16623	6.13	6.37799	6.46948	6.13
Helz2	2.10497	3.15761	3.01051	2.64616	4.72705	4.77968	4.75162	2.54241	3.30064	2.9698	2.06309	3.94317	3.90968	3.59431	3.94317
Rsad2	0	0	0	0	2.34409	1.56589	2.53692	0	0	0	0	0	0	0	0
Ifitm3	0	0	0	0	2.60805	2.56108	2.27584	0	0	0	0	0.969985	0	1.00511	0.969985
Cmpk2	0	0	0	0	1.60345	2.29901	1.54666	0	0.988208	0	0	0	1.00151	1.00511	0
Tlr3	0	0	0	0	2.0208	0.985712	0.971369	0	0	0	0	0	0	0	0
Herc6	0	0	0	0	0	1.56589	0.971369	0	0	0	0	0	0	0	0
H2-K1	0	2.31086	0	2.0552	3.02423	2.97491	2.75792	0	0	0	0	2.53458	2.58746	0	2.53458
Rtp4	0	0	0	0	1.01393	1.56589	1.54666	0	0	0	0	0	1.00151	0	0
Ifih1	0	0	1.00605	1.03703	3.19453	3.2961	2.27584	0	0	0	0	0	0	0	0
Oas1a	0	0.993087	0	1.03703	3.19453	2.56108	2.27584	0	0	0	0	0.969985	1.00151	1.59173	0.969985
Ogfr	3.58568	3.89394	4.09879	3.76808	4.48581	4.87917	4.40429	4.03931	4.06523	4.21521	4.16623	4.52688	4.46231	4.25754	4.52688
Eif2ak2	2.10497	1.57575	2.59498	1.63413	3.19453	3.14444	2.75792	1.55105	2.56526	2.55621	2.38913	2.53458	2.80991	3.0089	2.53458
Mitd1	1.0708	0	0	0	2.60805	1.97853	1.54666	0	0	0.982817	1.04236	1.54478	2.58746	1.00511	1.54478
Tapbp	1.67866	2.31086	2.00902	2.38073	4.02591	3.67401	3.94589	3.12449	2.56526	2.29434	2.87924	3.40439	2.80991	3.17897	3.40439
H2-D1	2.70115	2.98788	2.81766	2.87025	4.27411	3.78073	3.40694	3.65329	3.30064	3.29085	3.77768	3.52945	3.90968	3.59431	3.52945
Tdrd7	0	0	0	0	1.60345	1.97853	1.54666	0	0	0.982817	0	0	0	1.00511	0
Psmb10	1.67866	0.993087	0	1.03703	2.0208	1.97853	1.54666	0	0.988208	0	0	0.969985	1.00151	1.00511	0.969985
Adar	3.44702	3.68762	3.33274	3.87539	4.93362	4.67282	4.94402	3.53804	2.97931	3.42804	3.2444	3.75114	3.81013	3.59431	3.75114
Rnf135	1.0708	0	0	0	1.01393	1.56589	1.54666	0	0	0	0	0.969985	0	1.00511	0.969985
Parp14	0	0	1.00605	1.03703	4.34823	4.6163	4.40429	0	0	0	0	1.95475	1.58693	2.81607	1.95475
B2m	1.0708	0.993087	1.00605	1.63413	1.01393	0.985712	1.54666	1.96177	0.988208	0.982817	1.04236	1.54478	1.00151	1.00511	1.54478
Parp9	0	1.57575	0	0	3.48465	3.78073	3.853	0	0	0	0	2.27361	1.58693	2.33007	2.27361
Parp12	2.10497	1.57575	2.00902	2.0552	3.34684	3.55863	3.40694	1.55105	1.5692	0.982817	1.04236	2.53458	3.00261	2.33007	2.53458
Hap1	1.67866	1.57575	1.00605	1.03703	2.83109	2.97491	1.95684	1.55105	1.5692	0.982817	2.06309	1.95475	2.32432	2.00763	1.95475
Znfx1	1.67866	1.57575	1.00605	1.63413	2.34409	2.56108	2.53692	1.55105	2.30302	1.97416	2.38913	1.95475	2.32432	2.00763	1.95475
Irgm1	3.58568	3.68762	3.18061	3.65214	4.41866	4.22072	4.26701	3.53804	3.30064	2.55621	2.65489	3.64455	3.46218	3.46871	3.64455
Daxx	2.43365	2.31086	2.59498	2.0552	2.83109	2.56108	2.27584	1.96177	2.30302	2.29434	2.38913	2.27361	2.00223	2.00763	2.27361
Erap1	3.44702	3.44684	3.59598	3.97526	4.67044	4.14282	4.03307	2.95529	3.1489	2.55621	3.53556	3.11613	3.17258	3.17897	3.11613
Nampt	3.12176	2.98788	3.01051	3.06418	3.48465	3.97306	3.53207	3.65329	3.78534	3.42804	3.39731	3.75114	3.32462	3.33109	3.75114
Tor1aip1	4.65615	4.63058	4.40374	4.46205	5.0712	4.83026	4.94402	4.70559	4.29946	4.2891	4.60354	4.64218	4.39513	4.46917	4.64218
Pml	3.12176	2.98788	3.01051	2.0552	3.19453	3.55863	3.94589	1.55105	3.1489	2.77777	3.07334	3.11613	2.58746	3.59431	3.11613
Ifit3	1.67866	1.98961	2.33153	2.0552	3.83309	3.78073	3.53207	0	0	0	0	1.54478	1.58693	1.00511	1.54478
Trafd1	1.0708	1.98961	1.00605	1.63413	2.34409	2.78279	1.95684	2.2811	2.30302	1.97416	1.04236	2.53458	2.32432	2.81607	2.53458
Mov10	4.77689	4.94078	4.76644	4.59359	5.23638	5.1014	4.98832	4.47463	4.83512	4.2891	4.40136	4.40156	4.90977	4.76469	4.40156
Aida	1.0708	0.993087	1.00605	0	1.60345	1.56589	0.971369	0.974625	1.5692	0.982817	1.04236	0.969985	1.58693	1.00511	0.969985
Mlkl	1.0708	0.993087	2.00902	1.03703	1.60345	1.56589	0	0	1.5692	0	0	0.969985	1.00151	1.59173	0.969985
Lgals8	2.10497	1.98961	1.59297	2.38073	3.02423	2.56108	2.53692	2.2811	1.5692	1.97416	2.06309	2.27361	2.00223	2.33007	2.27361
Pnpt1	4.5918	4.51033	4.47093	3.76808	5.0712	4.77968	4.94402	4.70559	4.14755	4.35938	4.07844	4.46558	4.39513	4.25754	4.46558
Ddx24	3.12176	2.7955	2.81766	2.64616	3.48465	3.43335	3.40694	2.76358	2.56526	2.77777	2.38913	2.94705	2.32432	2.81607	2.94705
Trim26	1.0708	0.993087	1.00605	0	1.01393	0.985712	1.95684	1.55105	0.988208	1.56199	1.04236	1.54478	1.58693	1.59173	1.54478
Nmi	1.67866	1.57575	2.00902	1.03703	3.19453	3.43335	2.94952	0.974625	0.988208	0.982817	1.64118	1.54478	1.58693	1.59173	1.54478
Slfn9	3.44702	3.89394	3.81854	3.76808	3.72596	4.14282	4.11537	3.53804	3.67864	3.55336	3.66175	3.75114	3.70321	3.8168	3.75114
Zc3hav1	3.82863	4.07442	3.81854	3.3879	4.41866	4.43202	4.46826	4.34362	3.67864	3.8747	3.39731	4.19054	4.00279	4.53331	4.19054
Elf1	1.67866	1.98961	2.00902	1.63413	3.02423	2.29901	2.53692	1.96177	2.30302	2.55621	1.64118	2.27361	2.80991	2.00763	2.27361
Tor1aip2	3.71227	3.98705	3.81854	3.87539	4.27411	4.06048	4.40429	4.47463	4.14755	4.35938	4.16623	4.19054	4.17273	4.09702	4.19054
Map2k1	2.43365	3.15761	2.81766	2.64616	3.19453	3.67401	2.94952	2.76358	3.43792	3.29085	3.07334	2.94705	3.46218	3.17897	2.94705
Psme1	3.71227	4.07442	4.01123	3.87539	4.02591	4.49608	3.94589	3.7599	4.36975	4.2891	3.77768	3.94317	4.17273	4.25754	3.94317
Nlgn2	0	0	1.00605	1.03703	1.01393	0.985712	1.54666	0	0	0	0	0	0	0	0
Trim25	2.92674	2.98788	3.18061	2.87025	3.02423	3.2961	3.11863	2.54241	2.97931	2.9698	2.65489	3.26745	3.00261	3.0089	3.26745
Rnf31	2.10497	2.31086	2.59498	2.64616	2.60805	2.97491	2.75792	2.54241	1.98229	2.55621	2.06309	2.94705	2.58746	2.59345	2.94705
Apobec3	3.12176	2.98788	2.81766	3.06418	3.48465	3.2961	3.40694	2.76358	2.56526	2.55621	2.06309	3.11613	3.17258	3.0089	3.11613
Ppa1	3.71227	3.79452	3.81854	3.65214	3.61035	4.14282	3.94589	3.7599	3.78534	4.05494	3.2444	3.8503	3.81013	4.25754	3.8503
Usp25	0	1.57575	1.00605	0	0	1.56589	0	0.974625	1.5692	0.982817	0	0.969985	1.00151	2.00763	0.969985
Dtx3l	0	0.993087	1.00605	0	3.34684	3.43335	3.53207	0	0	0	0	1.54478	1.58693	1.59173	1.54478
Nub1	1.67866	2.98788	3.18061	2.87025	3.34684	3.67401	3.11863	2.95529	2.78708	3.55336	2.38913	3.26745	3.17258	3.59431	3.26745
Ehd4	2.92674	3.15761	3.18061	3.2351	3.48465	3.55863	3.11863	3.53804	3.43792	3.29085	3.53556	3.40439	3.81013	3.91638	3.40439
Samhd1	3.71227	3.79452	3.33274	3.87539	3.61035	4.06048	3.853	3.41296	3.1489	3.66857	3.39731	3.75114	3.70321	3.59431	3.75114
Ankfy1	4.65615	4.63058	4.59646	4.39149	4.78152	4.55747	4.851	4.53593	4.5623	4.77405	4.40136	4.40156	5.25085	4.81716	4.40156
Itm2b	3.12176	2.57342	2.33153	3.2351	2.83109	2.56108	3.11863	3.12449	2.97931	2.77777	3.07334	2.94705	2.80991	3.0089	2.94705
Ascc3	2.70115	3.30947	3.01051	3.06418	3.48465	3.8801	3.75371	3.53804	3.88479	4.05494	3.07334	3.26745	3.70321	4.00953	3.26745
Csf1	1.0708	1.57575	2.00902	1.63413	2.0208	1.97853	1.95684	0	0	0	0	0	0	0	0
Tbl3	4.45365	3.79452	3.59598	3.76808	3.72596	3.8801	3.853	3.85917	4.06523	3.8747	3.88509	4.1127	3.58773	4.09702	4.1127
Ifit2	0	0.993087	1.59297	1.03703	3.02423	2.97491	2.75792	0	0	0	0	0	1.58693	1.00511	0
Samd9l	2.43365	3.30947	2.81766	2.38073	3.93272	4.14282	4.26701	0	0.988208	1.97416	1.04236	1.54478	2.00223	2.00763	1.54478
Nedd4	5.13422	5.44589	5.47115	5.49774	5.38453	5.36429	5.19164	5.15967	5.26232	5.39252	5.081	5.22632	5.46235	5.29532	5.22632
Pgap1	2.43365	3.30947	3.33274	3.52607	2.83109	1.56589	3.26998	3.7599	2.78708	3.13924	3.07334	2.94705	2.58746	3.17897	2.94705
Cp	4.65615	4.74152	4.59646	4.59359	4.78152	4.22072	4.46826	4.1216	4.14755	3.96763	3.88509	3.75114	3.81013	3.8168	3.75114
